# *Heligmosomoides bakeri* and *Toxoplasma gondii* co-infection leads to increased mortality associated with intestinal pathology

**DOI:** 10.1101/2021.05.27.445631

**Authors:** Edina K. Szabo, Christina Bowhay, Emma Forrester, Holly Liu, Beverly Dong, Aralia Leon Coria, Shashini Perera, Beatrice Fung, Namratha Badawadagi, Camila Gaio, Kayla Bailey, Manfred Ritz, Joel Bowron, Anupama Ariyaratne, Constance A. M. Finney

## Abstract

Co-infections are a common reality but understanding how the immune system responds in this context is complex and can be unpredictable. *Heligmosomoides bakeri* (parasitic roundworm, previously *Heligmosomoides polygyrus*) and *Toxoplasma gondii* (protozoan parasite) are well studied organisms that stimulate a characteristic Th2 and Th1 response, respectively. Several studies have demonstrated reduced inflammatory cytokine responses in animals co-infected with such organisms. However, while general cytokine signatures have been examined, the impact of the different cytokine producing lymphocytes on parasite control/clearance is not fully understood. We investigated five different lymphocyte populations (NK, NKT, γδ T, CD4 ^+^ T and CD8^+^ T cells), five organs (small intestine, Peyer’s patches, mesenteric lymph nodes, spleen and liver), and 4 cytokines (IFN γ, IL-4, IL-10 and IL-13) at two different time points (days 5 and 10 post *T. gondii* infection). We found that co-infected animals had significantly higher mortality than either single infection. This was accompanied by transient and local changes in parasite loads and cytokine profiles. Despite the early changes in lymphocyte and cytokine profiles, severe intestinal pathology in co-infected mice likely contributed to early mortality due to significant damage by both parasites in the small intestine. Our work demonstrates the importance of taking a broad view during infection research, studying multiple cell types, organs/tissues and time points to link and/or uncouple immunological from pathological findings. Our results provide insights into how co-infection with parasites stimulating different arms of the immune system can lead to drastic changes in infection dynamics.
