## Supplemental Table 1 for "*Heligmosomoides bakeri* and *Toxoplasma gondii* co-infection leads to increased mortality associated with intestinal pathology"

### Sheet: SupTable 1 Intestine
Parameter	Definition	Score
PMN/ Inflammatory Cell Infiltrate	No pathology (PMN # <5)	0
	Mild Infiltration (5 < PMN # < 20)	1
	Moderate Infiltration (21 < PMN # < 60)	2
	Profound Infiltration (60 < PMN # )	3
Epithelium Integrity	Normal, continuous villi	1
	Sloughing off of epithelium	2
	Gaps of 1-10 cells per villi	3
	Gaps of >10 cells per villi	4
