## Supplemental Table 2 for "*Heligmosomoides bakeri* and *Toxoplasma gondii* co-infection leads to increased mortality associated with intestinal pathology"

### Sheet: SupTable 2 Spleen Liver
Parameter	Definition	Score
Follicle Shape. (Spleen)	All follicles are distinct and defined in shape.	1
	The majority of follicles are distinct in shape but some are damaged (75% vs. 25%).	2
	Approximately half of the follicles are damaged	3
	The majority of follicles are damaged, but some defined follicles are observed. (75% vs. 25%).	4
	All follicles are damaged, to the point where they are indistinguishable from the rest of the tissue.	5
Marginal Zone (Spleen)	> 50% of follicles have a thick marginal zone.	1
	> 50 % of follicles have a thin marginal zone.	2
	> 50 % of follicles have no observable marginal zone.	3
Germinal Center (Light Zone) (Spleen)	> 50% of follicles have a small germinal center.	1
	> 50% of follicles have a large germinal center.	2
	> 50% of follicles have no observable germinal center.	3
Necrosis. (Liver)	No necrosis observed	1
	Necrosis observed	2
Infiltrate Size (Liver)	All infiltrates observed are organized into small groups	1
	75% of infiltrates observed are organized into small groups and 25% into large groups	2
	50/50 split between small and large infiltrate groups	3
	100% of infiltrates are organized into large groups	4
Proportion of Infiltrates. (Liver)	Very few infiltrate groups are observed (e.g. 1-2)	1
	Some groups of infiltrates are observed.	2
	A medium number of infiltrates is observed.	3
	Many infiltrate groups are observed. They occupy the majority of the tissue.	4
	Infiltrate groups are distinguishable, and occupy most of the tissue.	5
	Infiltrate groups are indistinguishable and occupy the entire tissue.	6
Perivascular Infiltrates. (Liver)	Very few infiltrating leukocytes can be observed in the vessels.	1
	Infiltrating leukocytes are observed in small numbers leaving most of the vessels.	2
	Most of the vessels are surrounded by infiltrating leukocytes.	3
	All of the vessels are filled with infiltrating leukocytes.	4
